# Loss of the Na^+^/K^+^ cation pump CATP-1 suppresses *nekl*-associated molting defects

**DOI:** 10.1101/2024.03.15.585189

**Authors:** Shaonil Binti, Phil T. Edeen, David S. Fay

## Abstract

The conserved *C. elegans* protein kinases NEKL-2 and NEKL-3 regulate multiple steps of membrane trafficking and are required for larval molting. Through a forward genetic screen we identified a loss-of-function mutation in *catp-1* as a suppressor of molting defects in synthetically lethal *nekl-2; nekl-3* double mutants. *catp-1* is predicted to encode a membrane-associated P4-type ATPase involved in Na^+^–K^+^ exchange. Moreover, a mutation predicted to abolish CATP-1 ion-pump activity also suppressed *nekl-2; nekl-3* mutants. Endogenously tagged CATP-1 was primarily expressed in epidermal (hypodermal) cells within punctate structures located at or near the apical plasma membrane. Through whole genome sequencing, we identified two additional *nekl-2; nekl-3* suppressor strains containing coding-altering mutations in *catp-1* but found that neither mutation, when introduced into *nekl-2; nekl-3* mutants using CRISPR methods, was sufficient to elicit robust suppression of molting defects. Our data also suggested that the two *catp-1* isoforms, *catp-1a* and *catp-1b*, may in some contexts be functionally redundant. On the basis of previously published studies, we tested the hypothesis that loss of *catp-1* may suppress *nekl*-associated defects by inducing partial entry into the dauer pathway. Contrary to expectations, however, we failed to obtain evidence that loss of *catp-1* suppresses *nekl-2; nekl-3* defects through a dauer-associated mechanism or that loss of *catp-1* leads to entry into the pre-dauer L2d stage. As such, loss of *catp-1* may suppress *nekl-* associated molting and membrane trafficking defects by altering electrochemical gradients within membrane-bound compartments.
