## Supplementary File 1 for "Loss of the Na^+^/K^+^ cation pump CATP-1 suppresses *nekl*-associated molting defects"

### Sheet: Strain List
List of strains used in this study
Strain names	Genotype	Source
GR1395	mgIs49 [mlt-10p::gfp-pest;ttx-3::gfp]	CGC
PHX2145	catp-1(syb2145) [catp-1::egfp]	SUNY Biotech
PHX3845	catp-1(syb3845) [catp-1::wrmscarlet)	SUNY Biotech
PS8521	syIs645 [ets-10p::gfp ofm-1p::rfp]	Sternberg Lab (Caltech)
RB1965	catp-1(ok2585)	CGC
SP2734	mlt-4(sv9); mnEx173 [mlt-4(+); pTG96 (sur-5::GFP)]	Fay Lab (Lazetic and Fay, 2017)
SP2736	(nekl-3(sv3); mnEx174 [nekl-3(+); pTG96 (sur-5::GFP)]	Fay Lab (Yochem et al., 2015)
WY1145	nekl-2(fd81); nekl-3(gk894345); fdEx286 [pDF153 [nekl-3(+); pTG96 (sur-5::GFP)]	This Study
WY1286	nekl-2(fd81); catp-1(fd170); nekl-3(gk894345)	This Study
WY1595	nekl-2(fd81); nekl-3(gk894345); catp-1(fd304)	This Study
WY1626	nekl-2(fd81); nekl-3(gk894345); catp-1(fd309)	This Study
WY1628	nekl-2(fd81); nekl-3(gk894345); catp-1(fd304); daf-5(e1386); fdEx286	This Study
WY1630	catp-1(ok2585); syIs645 [ets-10p::gfp;ofm-1p::rfp]	This Study
WY1645	catp-1(ok2585); mgIs49 [mlt-10p::gfp-pest;ttx-3::gfp]	This Study
WY1661	catp-1(ok2585); nekl-3(sv3); mnEx174 [nekl-3(+); pTG96 (sur-5::GFP)]	This Study
WY1668	nekl-2(fd81); nekl-3(gk894345); catp-1(fd304); daf-2(e1370); fdEx286	This Study
WY1671	catp-1(ok2585); mlt-4(sv9); mnEX173 [mlt-4(+); pTG96 (sur-5::GFP)]	This Study
WY1672	nekl-2(fd81); nekl-3(gk894345); catp-1(fd287); fdEx286	This Study
WY1744	nekl-2(fd81); nekl-3(gk894345): fd274	This Study
WY1768	nekl-2(fd81); nekl-3(gk894345); fd168	This Study
WY2119	nekl-2(fd81); nekl-3(gk894345); fd429	This Study
