## Supplementary File 2 for "Loss of the Na^+^/K^+^ cation pump CATP-1 suppresses *nekl*-associated molting defects"

### Sheet: PCR primers
Strain	allele	genotype	Forward screening primers		Reverse screening primers		Forward sequencing primers		Reverse sequencing primers
WY1501	fd170 [Q905Stop] (from screen)	nekl-2(fd81); nekl-3(gk894345); fd170 WY1286 5X slow growing	fd170/fd304 Scr FWD	GCCAATGTAGGGATTGCT	fd170/fd304 Scr REV	CCCGGGCGACATCTTGTTTA	fd170/fd304 Seq FWD	CAGATTGTCACTAGCCTACAC	fd170/fd304 Seq REV	GGCCTCAATGTAGTCTGTC
WY1595	fd304 [Q905Stop] (CRISPR)	nekl-2(fd81); catp-1(fd304); nekl-3(gk894345)	fd170/fd304 Scr FWD	GCCAATGTAGGGATTGCT	fd170/fd304 Scr REV	CCCGGGCGACATCTTGTTTA	fd170/fd304 Seq FWD	CAGATTGTCACTAGCCTACAC	fd170/fd304 Seq REV	GGCCTCAATGTAGTCTGTC
WY1628	fd304 [Q905Stop] (CRISPR)	nekl-2(fd81) catp-1(fd304)I; daf-5(e1386)II; nekl-3(gk894345)X; fdEx286	fd170/fd304 Scr FWD	GCCAATGTAGGGATTGCT	fd170/fd304 Scr REV	CCCGGGCGACATCTTGTTTA	fd170/fd304 Seq FWD	CAGATTGTCACTAGCCTACAC	fd170/fd304 Seq REV	GGCCTCAATGTAGTCTGTC
WY1768	fd168 [Splice site–Stop] (from screen)	nekl-2(fd81); nekl-3(gk894345); fd168 (WY1695 3x; WY1284 original)	fd168 Scr FWD	GAACACCACTGGAAGATCGG	fd168 Scr REV	CAAGACACTCAGAGAGAACC	fd168 Seq FWD	TGTACAATTGTACGACCAGG	fd168 Seq REV	CACTCAGAGAGAACCTATGCC
WY1672	fd287 [D409E] (CRISPR)	nekl-2(fd81); catp-1(fd287); nekl-3(gk894345)	fd287 Scr FWD	TTATCGGATGCTTTGTAGCC	fd287 Scr REV	GTTAGAATGTCGGGAAGCGG	fd287 Seq FWD	ATGTGCCTCAAGGCCTACCAG	fd287 Seq REV	GAGGATGCTTGAGATCTACC
WY1744	fd274 [R668C) (from screen)	nekl-2(fd81); nekl-3(gk894345):fd274	fd274/fd407 Scr FWD	CCGCTTCATTTAAACCGG	fd274/fd407 Scr REV	CAAATTTGTACTCGACCCGATC	fd274/fd407 Seq FWD	CTTATAGGACAGAGTGTCAGG	fd274/fd407 Seq REV	CCAATCTGCCTTGCGATCG
WY2023	fd407 [R668C] (CRISPR)	nekl-2 (fd81); catp-1 (fd407); nekl-3 (gk894345); fdEx286 (catp-1 R668C CRISPR)	fd274/fd407 Scr FWD	CCGCTTCATTTAAACCGG	fd274/fd407 Scr REV	CAAATTTGTACTCGACCCGATC	fd274/fd407 Seq FWD	CTTATAGGACAGAGTGTCAGG	fd274/fd407 Seq REV	CCAATCTGCCTTGCGATCG
WY2119	fd429 [Splice site–Stop] (CRISPR)	nekl-2 (fd81); catp-1 (fd429); nekl-3 (gk894345); fdEx286 (Splice site-Stop)	fd168 Scr FWD	GAACACCACTGGAAGATCGG	fd168 Scr REV	CAAGACACTCAGAGAGAACC	fd168 Seq FWD	TGTACAATTGTACGACCAGG	fd168 Seq REV	CACTCAGAGAGAACCTATGCC

### Sheet: CRISPR reagents
fd407 [R668C]		All sequences 5'–3'
	sgRNA	TTTGAGCAAAGGCGATCACG CGG
	repair	GAAAACTTCAACAATGTCCCATATATATTCAGGCCGCCTGGGAGATGCTCGGGAACGAGGGTTGTCGCGTGATCGCCTTTGCTCAAAAAAGCTTCAACGCCGATGACAGCACCAAG
	forward screening primer	CCTTCAACTCAATCCGTCGC
	reverse screening primer	CGACCCGATCAAGCCAATCT
	forward sequencing primer	CTTATAGGACAGAGTGTCAGG
	reverse sequencing primer	CCAATCTGCCTTGCGATCG
fd304 [Q905Stop]
	sgRNA	AGCCAATCACCAACCTGCAA TGG
	repair	TTCCCAATCATGATGAGCTTCATGCTAGGGCTTCCACATGGGCTCTCGCGATTGTAGGTACTAGTTGGTGATTGGCTTGATCTAAGTAGATCTACAAAAAATGCGCGGAGAAGAG
	forward screening primer	CGATGATACCCCTGTGCTGG
	reverse screening primer	CCCGGGCGACATCTTGTTTA
	forward sequencing primer	CAGATTGTCACTAGCCTACAC
	reverse sequencing primer	GGCCTCAATGTAGTCTGTC
fd287 [D409E]
	sgRNA	ATCGGCACAGATTACGGTGG CGG
	repair	AACCAAAGATCTGTGACAACCATCTGATTCATGGTGAGAGTGCCTGATTTCTCTGCGCAGATTACGGTGGCTGCTCCGAGCTCGTCTATCAACTCCAGTTTCTTGATTAGAATATTCTTCTG
	forward screening primer	ACATCCCTCCACCATCTGGC
	reverse screening primer	CGGTACGGGTGTCGACGATT
	forward sequencing primer	ATGTGCCTCAAGGCCTACCAG
	reverse sequencing primer	GAGGATGCTTGAGATCTACC
fd429 [GT>AT]
	sgRNA	CGTTTTTGCAGTTATCATTG
	repair	CGTTTTCCGGCACGGTCTGACTAATATTGTCAGCGTTTTTGCAGTTATCATCGAGATGAGTTTTTCGGATTAGGCCTAAACTTCGGCTTAAGCTCAAACTTAGGCA
	forward screening primer	GAACACCACTGGAAGATCGG
	reverse screening primer	CAAGACACTCAGAGAGAACC
	forward sequencing primer	TGTACAATTGTACGACCAGG
	reverse sequencing primer	CACTCAGAGAGAACCTATGCC
