## Supplementary File 3 for "Loss of the Na^+^/K^+^ cation pump CATP-1 suppresses *nekl*-associated molting defects"

### Sheet:  Figure 1
Genotype	Adult viable	Larval arrest	% Viable		Genotype	Adult viable	Larval arrest	% Viable
nekl-2(fd81); nekl-3(gk894345)	17	794	2.09618		nekl-3(sv3)	0	200	0
nekl-2(fd81) catp-1(fd170); nekl-3(gk894345)	462	374	55.2632		catp-1(ok2585); nekl-3(sv3)	1	225	0.442478
nekl-2(fd81) catp-1(fd304); nekl-3(gk894345)	290	211	57.8842		mlt-4(sv9)	0	350	0
nekl-2(fd81) catp-1(fd304); daf-5(e1386); nekl-3(gk894345)	417	304	57.8363		catp-1(ok2585); mlt-4(sv9)	0	437	0
nekl-2(fd81) catp-1(fd287); nekl-3(gk894345)	291	71	80.3867

### Sheet: Figure 3A
Percentage of worm exhibiting pharyngeal pumping
Hours	WT	catp-1(ok2585)	catp-1(kr17)	n = 10 worrm per time point
0:00:00	100	100	100
1:00:00	100	100	100
2:00:00	100	100	100
3:00:00	100	100	100
4:00:00	100	100	100
5:00:00	100	100	100
6:00:00	100	100	100
7:00:00	100	100	100
8:00:00	100	100	100
9:00:00	100	100	100
10:00:00	100	100	100
11:00:00	100	100	100
12:00:00	100	100	100
13:00:00	93.75	98.39	100
14:00:00	92	94.12	96
15:00:00	72.34	89.58	86.79
16:00:00	27.27	85.71	79.25
17:00:00	32.56	33.33	33.33
18:00:00	77.55	32.69	35.85
19:00:00	100	72	56.52
20:00:00	95.83	94.55	75
21:00:00	97.92	100	90.7
22:00:00	100	100	97.67
23:00:00	100	100	100
24:00:00	75	100	100
25:00:00	42.82	96.43	100
26:00:00	21.31	75.86	93.62
27:00:00	35	49.12	63.83
28:00:00	78.46	43.18	44.64
29:00:00	96.83	62.75	51.67
30:00:00	100	89.36	75.86
31:00:00	100	95.75	84.21
32:00:00	93.65	97.92	85.97
33:00:00	ND	94.34	98.25
34:00:00	ND	100	100

### Sheet: Figure 3B
Percentrage of worms expressing Pmlt-10::GFP–PEST
Hours	WT	catp-1(ok2585) Rep1	catp-1(ok2585) Rep2	nekl-2(fd81);nekl-3(gk894345);catp-1(fd287)	n = 10 worrm per time point
0:00:00	0	0	0	0
1:00:00	0	0	0	0
2:00:00	0	0	0	0
3:00:00	0	0	0	0
4:00:00	0	0	0	0
5:00:00	0	0	0	0
6:00:00	0	0	0	0
7:00:00	0	0	0	0
8:00:00	0	0	0	0
9:00:00	0	0	0	0
10:00:00	0	0	0	0
11:00:00	0	0	0	0
12:00:00	0	0	0	0
13:00:00	0	0	0	0
14:00:00	30	0	0	0
15:00:00	70	0	0	0
16:00:00	100	0	40	0
17:00:00	100	20	50	0
18:00:00	100	50	100	0
19:00:00	80	90	100	20
20:00:00	60	90	100	50
21:00:00	10	50	80	100
22:00:00	10	20	70	90
23:00:00	0	10	50	80
24:00:00	0	0	10	30
25:00:00	40	0	10	0
26:00:00	60	0	20	0
27:00:00	100	0	30	0
28:00:00	100	0	40	0
29:00:00	100	60	60	20
30:00:00	100	70	90	50
31:00:00	100	30	60	60
32:00:00	100	20	40	40
33:00:00	100	10	30	40
34:00:00	40	0	10	10
35:00:00	10	0	10	10
36:00:00	60	0	0
37:00:00	90	0	0	20
38:00:00	100	0	0	10
39:00:00	100	10	20	0
40:00:00	100	10	50	0
41:00:00	100	70	90	0
42:00:00	100	80	90	10
43:00:00	90	90	100	40
44:00:00	80	60	70	70
45:00:00	0	40	50	80
46:00:00	0	20	0	70
47:00:00	0	20	0	70
48:00:00	0	20	0
49:00:00	30	20	20	30
50:00:00	90	10	20	20
51:00:00	100	0	20	20
52:00:00	100	20	30	40
53:00:00	100	50	40	40
54:00:00	100	70	80	50
55:00:00	100	80	80	80
56:00:00	100	80	80	80
57:00:00	100	50	80	70
58:00:00	90	20	60	70
59:00:00	90	10	70	50
60:00:00	20	ND	40	30
61:00:00	ND	ND	ND	30
62:00:00	ND	ND	ND	20
63:00:00	ND	ND	ND	10

### Sheet: Figure 3C
Strain	No. of worms with Pets-10::GFP expression/total
WT (+dauer pheromone)	10/10
WT (–dauer phermone)	0/12
catp-1 (–dauer phermone)	0/13

### Sheet: Supplmentary Figure 2
Genotype	Adult viable	Larval arrest	% Viable
nekl-2(fd81); nekl-3(gk894345)	17	794	2.09618
nekl-2(fd81) fd274; nekl-3(gk894345) [WY1744]	340	656	34.1365
nekl-2(fd81) catp-1(fd407); nekl-3(gk894345)	49	850	5.4505
nekl-2(fd81) fd168; nekl-3(gk894345) [WY1768]	1304	73	94.6986
nekl-2(fd81) catp-1(fd429); nekl-3(gk894345)	27	1157	2.28041
